# Genome sequence of *Tacca chantrieri* reveals the genetic basis of floral pigmentation

**DOI:** 10.64898/2026.03.17.712415

**Authors:** Julie Anne V. S. de Oliveira, Boas Pucker

## Abstract

*Tacca chantrieri*, black bat flower, has showy flowers often appearing almost black. Here, we present the genome sequence and corresponding annotation to identify the genetic basis of the pigmentation. Candidate genes associated with the anthocyanin biosynthesis were identified based on this genome sequence and investigated with respect to their properties. The best dihydroflavonol 4-reductase (DFR) candidate, which harbours all amino acid residues believed to be required for DFR activity, shows a threonine in the substrate preference determining position where most characterized DFRs display asparagine or aspartate. This amino acid residue appears to be frequent in the Dioscoreaceae family as a comprehensive investigation revealed.
