## Additional file A for "Genome sequence of *Tacca chantrieri* reveals the genetic basis of floral pigmentation"

ID	GeneName	Similarity	ConservedResidues	ConservedDomain
Tchantrieri04121.1	CHS_1	83.88294422850232	100.0	91.17647058823529
Tchantrieri23837.1	CHS_2	80.47674086936486	100.0	88.23529411764706
Tchantrieri17986.1	FNS2_1	47.695790233255416	95.0	76.07142857142857
Tchantrieri11324.1	CHI1_1	54.86140386045728	95.0	0.0
Tchantrieri23252.1	F3H_1	74.8675507195426	100.0	96.10119047619048
Tchantrieri29089.1	F3-H_1	60.65027860494859	91.89189189189189	78.90046296296296
Tchantrieri10836.1	F3-5-H-a_1	62.771555410114296	98.46153846153847	95.0
Tchantrieri14872.1	FLS_1	64.30205597775661	100.0	0.0
Tchantrieri20214.1	DFR_1	57.85574135180432	100.0	64.63210702341138
Tchantrieri25824.1	ANS_1	61.728110989973864	95.65217391304348	0.0
Tchantrieri10361.1	LAR_1	52.230280511348255	100.0	89.38311688311688
Tchantrieri07057.1	ANR_1	38.40073479071963	91.30434782608695	49.02597402597402
Tchantrieri23546.1	TT19_1	49.70489753310775	92.85714285714286	0.0
Tchantrieri18186.1	F3GT_1	42.9923529189831	100.0	0.0
